# RP3Net: a deep learning model for predicting recombinant protein production in *Escherichia coli*

**DOI:** 10.1101/2025.05.13.652824

**Authors:** Evgeny Tankhilevich, Sergio Martinez Cuesta, Ian Barrett, Carolina Berg, Lovisa Holmberg Schiavone, Andrew R Leach

## Abstract

Recombinant protein expression can be a limiting step in the production of protein reagents for drug discovery and other biotechnology applications. We introduce RP3Net (Recombinant Protein Production Prediction Network), an AI model of small-scale heterologous soluble protein expression in *Escherichia coli*. RP3Net utilizes the most recent protein and genomic foundational models. A curated dataset of internal experimental results from AstraZeneca (AZ) and publicly available data from the Structural Genomics Consortium (SGC) was used for training, validation and testing of RP3Net. Set Transformer Pooling (STP) aggregation and Meta Label Correction (MLC) with large scale purification data enabled RP3Net to improve Area Under Receiver Operator Curve (AUROC) by 0.15, compared to the baseline model. When experimentally validated on an independent, manually selected set of 97 constructs, RP3Net outperformed currently available models, with an AUROC of 0.83, delivering accurate predictions in 77% of the cases, and correctly identifying successfully expressing constructs in 92% of cases.
