## Supplementary material for "RP3Net: a deep learning model for predicting recombinant protein production in *Escherichia coli*": supp_tab_1_XGBoost_features.xlsx

### Sheet: Sheet1
	Feature colum(s)	Method	Software	Links
	A , C, D, E, F, G, H , I, K , L, M, N ,P,Q ,R , S ,T , V ,W ,Y	Amino acid frequencies for the 20 amino acids	Python
	PhysP_mw	molecular_weight	Bio.SeqUtils.ProtParam.ProteinAnalysis module in BioPython
	PhysP_gravy	gravy
	PhysP_pi	isoelectric_point
	PhysP_aromat	aromaticity
	PhysP_instabIdx	instability_index
	PhysP_charge	add charged amino acids: (#K + #R) - (#D + #E)	Python
	PhysP_abs_charge	absolute value of PhysP_charge
	PhysP_avg_charge	PhysP_charge averaged by sequence length
	PhysP_abs_avg_charge	absolute value of PhysP_avg_charge
	PhysP_Freq_[aliphatic, neutral, hydrophilic, hydroxyl, basic, acidic, polarcharged, nonpolar, uncharged_polar, polar, hydrophobic, positive, sulfur, negative, amide, alcohol]	Frecuencies of amino acids of various types	Python
	deepCNN_Freq_ss3_[coil, ext, helix]	Frecuencies of three-state secondary structure	RaptorX	https://github.com/realbigws/Predict_Property
	deepCNN_Freq_ss8_[ss8_bend, ss8_bridge, ss8_coil, ss8_ext, ss8_helix, ss8_helix3, ss8_pi_helix, ss8_turn]	Frecuencies of eight-state secondary structure
	deepCNN_Freq_acc_[buried, exposed, medium, hydrophilic_B, hydrophilic_E, hydrophobic_B, hydrophobic_E]	Frequecies of buried, exposed, medium, hyphilic buried, hydrophilic exposed, hydrophobic buried and hydrophobic exposed residues
	deepCNN_Freq_disorder	Frequencies of disordered residues
	disord_disEMBL_HOTLOOPS	Frequency of residues diordered by Hot-loops definition	DisEMBL	https://github.com/smsaladi/disembl
	disord_disEMBL_REM465	Frequency of residues diordered by Remark-45 definition
	disord_disEMBL_coils	Frequency of residues diordered by loops/coild definition
	Molecular_Weight	Molecular_Weight	Schroedinger 2021-2	https://support.schrodinger.com/s/article/827119
	Bulkiness	Bulkiness
	Polarity_Grantham	Polarity_Grantham
	Recognition_Factors	Recognition_Factors
	Hydrophobicity_Sweet	Hydrophobicity_Sweet
	Hydrophobicity_Kyte_Doolittle	Hydrophobicity_Kyte_Doolittle
	Hydrophobicity_Abraham_Leo	Hydrophobicity_Abraham_Leo
	Hydrophobicity_Bull_Breese	Hydrophobicity_Bull_Breese
	Hydrophobicity_Guy	Hydrophobicity_Guy
	Hydrophobicity_Miyazawa_Jernigan	Hydrophobicity_Miyazawa_Jernigan
	Hydrophobicity_Roseman	Hydrophobicity_Roseman
	Hydrophobicity_Wolfenden	Hydrophobicity_Wolfenden
	Hydrophobicity_Hplc_Wilson	Hydrophobicity_Hplc_Wilson
	Hydrophobicity_Hplc_Ph_3_4_Cowan	Hydrophobicity_Hplc_Ph_3_4_Cowan
	Hydrophobicity_Rf_Mobility	Hydrophobicity_Rf_Mobility
	HPLC_Tfa_Retention	HPLC_Tfa_Retention
	HPLC_Retention_Ph_2_1	HPLC_Retention_Ph_2_1
	Percentage_Buried_Res	Percentage_Buried_Res
	Hydrophobicity_Chothia	Hydrophobicity_Chothia
	Ratio_Hetero_End_Side	Ratio_Hetero_End_Side
	Average_Flexibility_BP	Average_Flexibility_BP
	Beta_Sheet_Chou_Fasman	Beta_Sheet_Chou_Fasman
	Alpha_Helix_Deleage_Roux	Alpha_Helix_Deleage_Roux
	Beta_Turn_Deleage_Roux	Beta_Turn_Deleage_Roux
	Alpha_Helix_Levitt	Alpha_Helix_Levitt
	Beta_Turn_Levitt	Beta_Turn_Levitt
	Antiparallel_Beta_Strand	Antiparallel_Beta_Strand
	Aa_Composition	Aa_Composition
	Relative_Mutability	Relative_Mutability
	Number_Of_Codons	Number_Of_Codons
	Polarity_Zimmerman	Polarity_Zimmerman
	Refractivity	Refractivity
	Hydrophobicity_Eisenberg	Hydrophobicity_Eisenberg
	Hydrophobicity_Hopp_Woods	Hydrophobicity_Hopp_Woods
	Hydrophobicity_Manavalan	Hydrophobicity_Manavalan
	Hydrophobicity_Black	Hydrophobicity_Black
	Hydrophobicity_Fauchere	Hydrophobicity_Fauchere
	Hydrophobicity_Janin	Hydrophobicity_Janin
	Hydrophobicity_Rao_Argos	Hydrophobicity_Rao_Argos
	Hydrophobicity_Tanford	Hydrophobicity_Tanford
	Hydrophobicity_Welling	Hydrophobicity_Welling
	Hydrophobicity_Hplc_Parker	Hydrophobicity_Hplc_Parker
	Hydrophobicity_Hplc_Ph_7_5_Cowan	Hydrophobicity_Hplc_Ph_7_5_Cowan
	Hplc_Hfba_Retention	Hplc_Hfba_Retention
	Transmembrane_Tendency	Transmembrane_Tendency
	Hplc_Retention_Ph_7_4	Hplc_Retention_Ph_7_4
	Percentage_Accessible_Res	Percentage_Accessible_Res
	Hydrophobicity_Rose	Hydrophobicity_Rose
	Avg_Area_Buried	Avg_Area_Buried
	Alpha_Helix_Chou_Fasman	Alpha_Helix_Chou_Fasman
	Beta_Turn_Chou_Fasman	Beta_Turn_Chou_Fasman
	Beta_Sheet_Deleage_Roux	Beta_Sheet_Deleage_Roux
	Coil_Deleage_Roux	Coil_Deleage_Roux
	Beta_Sheet_Levitt	Beta_Sheet_Levitt
	Total_Beta_Strand	Total_Beta_Strand
	Parallel_Beta_Strand	Parallel_Beta_Strand
	Aa_Composition_Swissprot	Aa_Composition_Swissprot
	Disorder_Propensity_TOP_IDP	Disorder_Propensity_TOP_IDP
	Aa_Flexibility_VTR	Aa_Flexibility_VTR
	Disorder_Propensity_FoldUnfold	Disorder_Propensity_FoldUnfold
	Disorder_Propensity_DisProt	Disorder_Propensity_DisProt
	Aggrescan_av4	Aggrescan_av4
	Aggrescan_av4_pos	Aggrescan_av4_pos
	Aggrescan_Nr_hotspots	Aggrescan_Nr_hotspots
	Zyggregator_profile_smoothed	Zyggregator_profile_smoothed
	Zyggregator_profile_smoothed_pos	Zyggregator_profile_smoothed_pos
